# Gut microbiota profile in CDKL5 deficiency disorder patients as a potential marker of clinical severity

**DOI:** 10.1101/2023.12.01.569361

**Authors:** Elisa Borghi, Ornella Xynomilakis, Emerenziana Ottaviano, Camilla Ceccarani, Ilaria Viganò, Paola Tognini, Aglaia Vignoli

## Abstract

CDKL5 deficiency disorder (CDD) is a neurodevelopmental condition characterized by global developmental delay, early-onset seizures, intellectual disability, visual and motor impairments. Unlike Rett Syndrome (RTT), CDD lacks a clear regression period. CDD patients frequently encounter gastrointestinal (GI) disturbances and exhibit signs of subclinical immune dysregulation. However, the underlying causes of these conditions remain elusive. Emerging studies indicate a potential connection between neurological disorders and gut microbiota, an area completely unexplored in CDD. We conducted a pioneering study, analyzing fecal microbiota composition in CDD patients and their healthy relatives. Notably, differences in intestinal bacterial diversity and composition were identified in CDD patients. We further investigated microbiota changes based on the severity of GI issues, seizure frequency, sleep disorders, food intake type, impairment in neuro-behavioral features (assessed through the RTT Behaviour Questionnaire – RSBQ), and ambulation capacity.

Our findings hint at a potential connection between CDD, microbiota, and symptom severity. This study marks the first exploration of the gut-microbiota-brain axis in CDD patients. It adds to the growing body of research emphasizing the role of the gut microbiota in neurodevelopmental disorders and opens doors to potential interventions that target intestinal microbes with the aim of improving the lives of CDD patients.
