## Supplementary dataset 1 for "Gut microbiota profile in CDKL5 deficiency disorder patients as a potential marker of clinical severity"

### Sheet: phylum
variable	mean_HC	sd_HC	mean_CDKL5	sd_CDKL5	wilcoxon_results	signif
Firmicutes_A	0.558	0.081	0.503	0.141	0.579056
Bacteroidota	0.125	0.061	0.098	0.083	0.284164
Firmicutes	0.04	0.025	0.083	0.057	0.00665283	*
Proteobacteria	0.025	0.028	0.036	0.048	0.963226
Firmicutes_C	0.012	0.017	0.016	0.018	0.477734
Verrucomicrobiota	0.009	0.013	0.006	0.008	0.724082
Desulfobacterota_I	0.002	0.004	0.002	0.005	0.932647
Methanobacteriota	0.002	0.007	0.002	0.007	1
Firmicutes_B	0	0	0	0.001	1
Fusobacteriota	0	0	0.001	0.004	1
Spirochaetota	0	0	0.001	0.003	1
Synergistota	0	0	0.001	0.003	1

### Sheet: family
variable	mean_HC	sd_HC	mean_CDKL5	sd_CDKL5	wilcoxon_results	signif
CAG-74	0.015	0.019	0.003	0.007	0.0309841	*
Erysipelotrichaceae	0.005	0.008	0.016	0.017	0.0596605
Lactobacillaceae	0.002	0.005	0.007	0.012	0.0934925
Veillonellaceae	0	0	0.007	0.016	0.100348
UBA8131	0.001	0.003	0	0.001	0.105645
Coprobacillaceae	0.006	0.01	0.018	0.024	0.107802
Acutalibacteraceae	0.025	0.017	0.016	0.021	0.114769
Barnesiellaceae	0.006	0.009	0.002	0.004	0.126279
Streptococcaceae	0.011	0.011	0.023	0.025	0.187312
Enterococcaceae	0.007	0.009	0.014	0.016	0.195539
Burkholderiaceae	0.004	0.005	0.009	0.01	0.244294
Bifidobacteriaceae	0.027	0.031	0.04	0.031	0.263321
Marinifilaceae	0.013	0.014	0.008	0.017	0.263494
CAG-508	0.003	0.007	0.001	0.003	0.280713
Bacteroidaceae	0.067	0.039	0.055	0.045	0.284164
Anaerotignaceae	0.001	0.002	0.002	0.003	0.294507
Turicibacteraceae	0.01	0.012	0.006	0.006	0.346373
Anaerovoracaceae	0.004	0.005	0.003	0.007	0.363607
CAG-239	0.001	0.003	0	0	0.371093
Eggerthellaceae	0.019	0.022	0.025	0.034	0.393551
Oscillospiraceae	0.057	0.038	0.045	0.051	0.403763
CAG-274	0.004	0.01	0.001	0.003	0.418492
Coriobacteriaceae	0.038	0.042	0.03	0.059	0.42285
Ruminococcaceae	0.065	0.026	0.056	0.038	0.453389
Rikenellaceae	0.022	0.018	0.018	0.02	0.453389
Butyricicoccaceae	0.012	0.013	0.009	0.013	0.589498
CAG-138	0.002	0.006	0.001	0.003	0.589639
Enterobacteriaceae	0.005	0.007	0.01	0.02	0.689084
Akkermansiaceae	0.009	0.013	0.006	0.008	0.724082
Clostridiaceae	0.017	0.019	0.015	0.022	0.798273
Tannerellaceae	0.014	0.018	0.01	0.013	0.801732
Dialisteraceae	0.007	0.008	0.007	0.012	0.906329
Lachnospiraceae	0.302	0.086	0.301	0.124	0.926514
Peptostreptococcaceae	0.038	0.019	0.037	0.033	0.926514
UBA1381	0.006	0.005	0.008	0.014	0.932107
Desulfovibrionaceae	0.002	0.004	0.002	0.005	0.932647
Atopobiaceae	0.003	0.007	0.002	0.007	1
Megasphaeraceae	0.003	0.014	0.001	0.002	1
Clostridiaceae	0.002	0.007	0.002	0.007	1
Cellulosilyticaceae	0.001	0.004	0	0	1
Coprobacteraceae	0.001	0.004	0.001	0.005	1
Eubacteriaceae	0.001	0.004	0.001	0.003	1
Geodermatophilaceae	0.001	0.003	0	0	1
Pasteurellaceae	0.001	0.003	0	0.001	1
Succinivibrionaceae	0.001	0.004	0	0	1
UBA9506	0.001	0.003	0	0	1
Actinomycetaceae	0	0	0	0.001	1
Alteromonadaceae	0	0	0	0.001	1
Brachyspiraceae	0	0	0.001	0.003	1
BX7	0	0.001	0	0	1
CAG-272	0	0.001	0	0.001	1
Dethiosulfovibrionaceae	0	0	0.001	0.003	1
Fusobacteriaceae	0	0	0.001	0.004	1
Monoglobaceae	0	0	0.001	0.006	1
Muribaculaceae	0	0	0	0.001	1
QAMH01	0	0.002	0	0	1
Sphingomonadaceae	0	0.001	0	0	1
UBA660	0	0.001	0	0	1

### Sheet: genus
variable	mean_HC	sd_HC	mean_CDKL5	sd_CDKL5	wilcoxon_results	signif
Dorea	0.01	0.008	0.003	0.004	0.00472892	*
Odoribacter	0.012	0.013	0.002	0.005	0.0107874	*
Clostridium_AQ	0.002	0.006	0.015	0.016	0.0120369	*
Eggerthella	0.004	0.009	0.024	0.035	0.0144452	*
Intestinimonas	0.006	0.009	0	0	0.0360317	*
Eubacterium_G	0.003	0.006	0	0.001	0.0360317	*
GCA-900199385	0.01	0.015	0.002	0.005	0.0414911	*
Gemmiger	0.021	0.016	0.01	0.013	0.050058
Ruminococcus_B	0.003	0.006	0.017	0.023	0.0546135
Limiplasma	0.004	0.007	0.001	0.003	0.0590582
Limivivens	0.004	0.008	0	0	0.0590582
Merdisoma	0.003	0.006	0	0	0.0590582
CAG-83	0.002	0.004	0.006	0.008	0.0831311
Ruthenibacterium	0.002	0.004	0.007	0.01	0.0831311
Enterocloster	0.005	0.008	0.016	0.022	0.100001
Extibacter	0	0	0.002	0.003	0.100348
Hungatella	0	0	0.004	0.008	0.100348
Veillonella	0	0	0.007	0.016	0.100348
WQXH01	0.001	0.003	0	0.001	0.105645
Streptococcus	0.01	0.01	0.023	0.025	0.114769
CABJAA01	0.006	0.009	0.002	0.004	0.126279
Blautia	0.003	0.005	0.009	0.014	0.126279
Erysipelatoclostridium	0.002	0.006	0.013	0.024	0.126279
Clostridium_AP	0.001	0.003	0.008	0.018	0.142213
Sutterella	0.003	0.004	0.008	0.009	0.148779
Faecalimonas	0.001	0.002	0.003	0.005	0.150786
Terrisporobacter	0.004	0.006	0.007	0.013	0.153576
Roseburia	0.021	0.012	0.014	0.015	0.174255
Anaerostipes	0.019	0.013	0.012	0.01	0.174255
Scatomorpha	0.004	0.008	0	0.002	0.17753
Clostridium_Q	0	0.002	0.003	0.008	0.17753
Faecalicoccus	0.002	0.005	0	0	0.181449
Tidjanibacter	0.002	0.005	0	0	0.181449
Enterococcus_A	0	0	0.001	0.001	0.181449
Pseudoruminococcus_A	0.003	0.006	0	0.001	0.201243
Slackia_A	0.003	0.007	0	0.001	0.201243
Enterococcus	0.001	0.002	0.004	0.008	0.204894
Romboutsia	0.02	0.012	0.013	0.015	0.205204		I
Choladocola	0.001	0.003	0.003	0.006	0.208413
Bacteroides	0.041	0.027	0.032	0.031	0.2435
Bifidobacterium	0.027	0.031	0.04	0.031	0.263321
Senegalimassilia	0.008	0.018	0.001	0.002	0.280713
Butyricimonas	0.001	0.003	0.006	0.017	0.280713
Faecousia	0.017	0.031	0.02	0.051	0.289587
Ruminococcus_D	0.002	0.004	0.005	0.01	0.294507
Anaerotignum	0.001	0.002	0.002	0.003	0.294507
Anaerobutyricum	0.019	0.008	0.015	0.014	0.306046
Turicibacter	0.01	0.012	0.006	0.006	0.346373
Blautia_A	0.096	0.049	0.083	0.059	0.352875
Mediterraneibacter	0.004	0.009	0.006	0.009	0.358951
Paraprevotella	0.002	0.005	0.001	0.002	0.36131
Copromorpha	0.002	0.004	0.001	0.002	0.362727
Phil1	0.002	0.006	0	0	0.371093
Tractidigestivibacter	0.002	0.006	0	0	0.371093
Adlercreutzia	0.001	0.003	0	0	0.371093
Alloprevotella	0.001	0.002	0	0	0.371093
Avimicrobium	0.001	0.002	0	0	0.371093
CAG-127	0.001	0.002	0	0	0.371093
CAZU01	0.001	0.002	0	0	0.371093
Phascolarctobacterium	0.001	0.002	0	0	0.371093
Ruminococcus_F	0.001	0.005	0	0.001	0.371093
Traorella	0.001	0.002	0	0	0.371093
Clostridium_A	0	0	0.001	0.002	0.371093
Eubacterium	0	0	0.001	0.003	0.371093
Lacticaseibacillus	0	0	0.003	0.009	0.371093
PeH17	0	0	0.001	0.002	0.371093
Eubacterium_R	0.004	0.008	0.002	0.004	0.401678
CAG-177	0.002	0.004	0.001	0.003	0.401678
UMGS1071	0.001	0.002	0.002	0.004	0.401678
Gallispira	0.004	0.01	0.001	0.003	0.418492
Pararuminococcus	0.001	0.002	0.002	0.005	0.418492
Butyribacter	0.001	0.004	0	0.001	0.422678
Anaerotruncus	0	0.002	0.001	0.003	0.422678
Lactobacillus	0	0.001	0.002	0.006	0.422678
Massilistercora	0	0.001	0.001	0.003	0.422678
Collinsella	0.038	0.042	0.03	0.059	0.42285
Dysosmobacter	0.011	0.011	0.008	0.009	0.42285
Faecalibacterium	0.032	0.014	0.028	0.027	0.485134
Prevotella	0.016	0.015	0.016	0.029	0.513656
Alistipes_A	0.003	0.004	0.002	0.006	0.553617
Lachnoclostridium_B	0.003	0.005	0.002	0.007	0.554113
Evtepia	0.007	0.008	0.006	0.007	0.563318
Acutalibacter	0.002	0.007	0.002	0.005	0.583882
CAG-269	0.002	0.006	0.001	0.003	0.583882
Agathobaculum	0.012	0.013	0.009	0.013	0.589498
Coprococcus	0.002	0.004	0.002	0.006	0.589639
Enterobacter	0.001	0.004	0.005	0.015	0.589639
Bariatricus	0.009	0.009	0.008	0.01	0.624835
UMGS1375	0.002	0.006	0.003	0.007	0.674987
Ruminococcus_E	0.006	0.008	0.004	0.007	0.706427
Akkermansia	0.009	0.013	0.006	0.008	0.724082
Intestinibacter	0.013	0.008	0.014	0.012	0.73679
Fusicatenibacter	0.011	0.008	0.015	0.018	0.754753
CAG-492	0.001	0.004	0	0.001	0.789268
Desulfovibrio	0.001	0.003	0	0.001	0.789268
Eisenbergiella	0.001	0.004	0	0.002	0.789268
Faecalibacillus	0.001	0.003	0.003	0.009	0.789268
Mailhella	0.001	0.003	0.001	0.005	0.789268
Massiliomicrobiota	0.001	0.001	0.001	0.002	0.789268
Merdimonas	0.001	0.002	0.001	0.003	0.789268
Lawsonibacter	0	0.001	0.001	0.002	0.789268
Clostridium	0.017	0.019	0.015	0.022	0.798273
UBA1417	0.001	0.003	0.001	0.004	0.799846
Parabacteroides	0.014	0.018	0.01	0.013	0.801732
Enterococcus_B	0.003	0.005	0.003	0.004	0.812704
UBA1774	0.005	0.009	0.004	0.007	0.838464
Acidaminococcus	0.002	0.005	0.001	0.002	0.855132
Choladousia	0.002	0.004	0.001	0.003	0.855132
Phocaeicola	0.005	0.006	0.006	0.01	0.893904
Lachnospira	0.004	0.007	0.005	0.009	0.905695
Dialister	0.007	0.008	0.007	0.012	0.906329
CAG-41	0.006	0.005	0.008	0.014	0.932107
Oliverpabstia	0.004	0.009	0.003	0.007	0.932647
Alistipes	0.017	0.016	0.016	0.017	1
Schaedlerella	0.014	0.016	0.013	0.012	1
Escherichia	0.003	0.005	0.003	0.007	1
Megasphaera	0.003	0.014	0	0.001	1
Catenibacterium	0.002	0.009	0.002	0.006	1
Methanobrevibacter_A	0.002	0.005	0.002	0.007	1
Phocaeicola_A	0.002	0.009	0	0	1
Ruminococcus_C	0.002	0.003	0.002	0.004	1
Anaeromassilibacillus	0.001	0.003	0	0	1
Angelakisella	0.001	0.003	0	0	1
CAG-115	0.001	0.003	0.001	0.004	1
Coprobacter	0.001	0.004	0.001	0.005	1
Emergencia	0.001	0.003	0.002	0.006	1
Eubacterium_O	0.001	0.004	0	0	1
Flavonifractor	0.001	0.003	0	0	1
Haemophilus	0.001	0.003	0	0	1
Hungatella_A	0.001	0.002	0.003	0.014	1
Lactococcus	0.001	0.002	0	0	1
Lactococcus_A	0.001	0.002	0	0	1
Latilactobacillus	0.001	0.004	0	0	1
Modestobacter	0.001	0.003	0	0	1
Niameybacter	0.001	0.004	0	0	1
Parasutterella	0.001	0.003	0	0.001	1
Succinivibrio	0.001	0.004	0	0	1
UBA9506	0.001	0.003	0	0	1
Ventrimonas	0.001	0.005	0.001	0.004	1
Amedibacterium	0	0	0.001	0.003	1
Anaeroglobus	0	0	0	0.001	1
Bilophila	0	0	0	0.001	1
Brachyspira	0	0	0.001	0.003	1
BX12	0	0	0	0.001	1
BX7	0	0.001	0	0	1
CACXMZ01	0	0	0	0.001	1
CAG-417	0	0.001	0	0	1
Chimaeribacter	0	0.002	0	0	1
Copromonas	0	0	0	0.001	1
Enterenecus	0	0	0	0.001	1
Enterococcus_D	0	0	0.001	0.005	1
Enterococcus_G	0	0	0.001	0.004	1
Eubacterium_F	0	0.001	0.001	0.003	1
Fimisoma	0	0.001	0	0	1
Fusobacterium_A	0	0	0.001	0.004	1
Haemophilus_D	0	0	0	0.001	1
Hafnia	0	0.001	0	0	1
JAGZMM01	0	0	0	0.002	1
Kluyvera	0	0.002	0	0	1
Lachnoclostridium_A	0	0	0.001	0.003	1
Leuconostoc	0	0.001	0	0	1
Limosilactobacillus	0	0	0	0.001	1
Mesosutterella	0	0	0	0.001	1
Methanosphaera	0	0.002	0	0	1
MGBC133411	0	0.001	0	0	1
Monoglobus	0	0	0.001	0.006	1
Muricomes	0	0	0	0.002	1
Paraclostridium	0	0	0.001	0.003	1
Pararheinheimera	0	0	0	0.001	1
Paratractidigestivibacter	0	0.001	0	0.001	1
Pauljensenia	0	0	0	0.001	1
Pediococcus	0	0	0.002	0.007	1
Phascolarctobacterium_A	0	0	0	0.001	1
Pseudobutyricicoccus	0	0.002	0	0	1
Pyramidobacter	0	0	0.001	0.003	1
QAMH01	0	0.002	0	0	1
Rubneribacter	0	0.002	0	0	1
RUG13077	0	0.001	0	0.001	1
Scatomonas	0	0	0	0.001	1
SFTJ01	0	0	0	0.001	1
Sphingomonas	0	0.001	0	0	1
Thermophilibacter	0	0	0.002	0.007	1
UBA1685	0	0.002	0	0.001	1
UBA7109	0	0	0	0.001	1
UBA866	0	0.001	0	0	1
